# SPA-C: an hybrid tool to accurately scaffold genomes using Hi-C and Deep-Learning

**DOI:** 10.64898/2026.06.16.732382

**Authors:** Alexis Mergez, Raphaël Mourad, Guillermina Hernandez-Raquet, Matthias Zytnicki

## Abstract

Genome assembly is a computational pipeline designed to reconstruct chromosomes from small sequencing reads. Following their assembly, contiguous sequences (contigs) are arranged into chromosome-long sequences during scaffolding. Hi-C, a long-range linkage information between regions of the genome widely used in recent large sequencing projects, is often required to correctly order contigs. Several tools have been developed to automate this task following either statistical or deep-learning approaches. Statistical approaches summarise 2D Hi-C matrices into contact densities across sequences, thus ignoring informative visual patterns. The sole existing deep-learning tool uses a transformer-based computer vision model to correct the assembly. It has been trained on several species and uses Hi-C matrices directly. Yet it comes as a supplementary step in the scaffolding process, introducing extra computation time, and has been trained on a dataset that might contain labelling errors, which could provide sub-optimal results. We propose *SPA-C*, an hybrid pipeline combining the strengths of both approaches. Linkage prediction is handled with a frugal CNN-based model and a graph-solving algorithm is used to generate the scaffolds. Through our input’s design, the model is able to both correct errors within assemblies and link contigs, leveraging small, local Hi-C contact matrices. We handled low-complexity regions that might induce erroneous predictions using an external tool, improving the overall accuracy of generated assemblies. On a benchmark of six various genomes and four standard metrics, *SPA-C* outperformed four out of four state-of-the-art methods while achieving comparable start-to-end computation time. Python and Bash scripts are available on GitHub (github.com/SPA-C/SPA-C.git) and Zenodo (10.5281/zenodo.19000361).
