## Supplementary Tables 7 for "SPA-C: an hybrid tool to accurately scaffold genomes using Hi-C and Deep-Learning"

	HG002.B10M	HG002.B10M	HG002.B10M	HG002.B10M	HG002.B10M	HG002.B10M	AT.DtoL	AT.DtoL	AT.DtoL	AT.DtoL	AT.DtoL	AT.DtoL	Dro.DtoL	Dro.DtoL	Dro.DtoL	Dro.DtoL	Dro.DtoL	Dro.DtoL	AG.DToL	AG.DToL	AG.DToL	AG.DToL	AG.DToL	AG.DToL	Vul.DToL	Vul.DToL	Vul.DToL	Vul.DToL	Vul.DToL	Vul.DToL	BP.DtoL	BP.DtoL	BP.DtoL	BP.DtoL	BP.DtoL	BP.DtoL
Assembly	Input	YaHS	Pin_hic	3DDNA.FINAL	AutoHic	SPA-C.MR10	Input	YaHS	Pin_hic	3DDNA.FINAL	AutoHic	SPA-C.MR10	Input	YaHS	Pin_hic	3DDNA.FINAL	AutoHic	SPA-C.MR10	Input	YaHS	Pin_hic	3DDNA.FINAL	AutoHic	SPA-C.MR10	Input	YaHS	Pin_hic	3DDNA.FINAL	AutoHic	SPA-C.MR10	Input	YaHS	Pin_hic	3DDNA.FINAL	AutoHic	SPA-C.MR10
# contigs (>= 0 bp)	294	37	31	3061	3061	30	63	20	40	458	459	30	440	99	114	105	8	123	638	381	544	1695	89	524	2306	311	627	865	43	423	3706	2176	2615	5046	102	2457
# contigs (>= 1000 bp)	294	37	31	3061	3061	30	63	20	40	458	459	30	440	99	114	105	7	123	638	381	544	1695	87	524	2306	311	627	865	37	423	3706	2176	2615	5046	100	2457
# contigs (>= 5000 bp)	294	37	31	2960	2960	30	63	20	40	442	443	30	438	96	112	80	6	121	632	359	538	1623	50	518	2305	308	626	792	20	422	3703	2163	2612	4922	54	2454
# contigs (>= 10000 bp)	294	37	31	2891	2891	30	63	20	40	438	439	30	436	94	110	70	5	120	630	354	536	1583	28	517	2302	305	623	750	17	419	3689	2147	2598	4841	30	2440
# contigs (>= 25000 bp)	294	37	31	2723	2723	30	60	18	37	405	405	27	400	66	86	39	4	89	565	299	472	1383	11	455	2232	235	556	612	16	359	3512	1942	2422	4321	5	2275
# contigs (>= 50000 bp)	294	35	31	2214	2216	30	49	12	26	345	345	19	353	48	67	20	2	75	418	197	325	1034	7	349	2109	142	452	388	10	307	3015	1363	1929	3588	3	1900
Total length (>= 0 bp)	3051512983	3051540883	3051565583	3052668983	3053824983	3051515994	138827978	138832278	138832578	139011478	139195478	138830976	189186877	189221677	189252077	189413583	2317482	189199200	1397993908	1398032408	1398012708	1398389542	8958641	1397571636	2411361965	2411562765	2411697765	2412481275	4433918	2410699653	2849963252	2850154052	2850181452	2850350736	1314002	2848196041
Total length (>= 1000 bp)	3051512983	3051540883	3051565583	3052668983	3053824983	3051515994	138827978	138832278	138832578	139011478	139195478	138830976	189186877	189221677	189252077	189413583	2316982	189199200	1397993908	1398032408	1398012708	1398389542	8958639	1397571636	2411361965	2411562765	2411697765	2412481275	4430918	2410699653	2849963252	2850154052	2850181452	2850350736	1314000	2848196041
Total length (>= 5000 bp)	3051512983	3051540883	3051565583	3052440796	3053596796	3051515994	138827978	138832278	138832578	138978478	139162478	138830976	189183877	189217677	189249077	189359466	2315982	189196000	1397980908	1397994408	1397999708	1398227729	8888639	1397558036	2411359965	2411557765	2411695765	2412323100	4385918	2410697553	2849955745	2850128545	2850173945	2850049242	1219000	2848188234
Total length (>= 10000 bp)	3051512983	3051540883	3051565583	3051921482	3053077482	3051515994	138827978	138832278	138832578	138948043	139132043	138830976	189164380	189198180	189229580	189287253	2306482	189186385	1397965877	1397960377	1397984677	1397936848	8732639	1397552846	2411339710	2411537510	2411675510	2412018600	4370418	2410676998	2849845572	2850005372	2850063772	2849456336	1048000	2848076661
Total length (>= 25000 bp)	3051512983	3051540883	3051565583	3048939016	3050095016	3051515994	138774467	138802160	138779067	138378422	138543547	138777165	188523824	188752909	188794495	188811333	2282883	188669360	1396742408	1396973670	1396779953	1394383803	8476639	1396403638	2409949545	2410149345	2410350750	2409549735	4359208	2409505137	2846525136	2846135817	2846754336	2839974303	662065	2845018961
Total length (>= 50000 bp)	3051512983	3051458883	3051565583	3034748290	3035999210	3051515994	138337597	138576425	138342197	136519482	136683107	138457564	186831891	188173546	188133170	188166371	2205383	188196981	1391389897	1393262914	1391427442	1382793952	8333639	1392572591	2405399270	2406975352	2406543022	2402308546	4112208	2407645685	2828557752	2825053469	2828939386	2813795831	611065	2831464029
# contigs	294	37	31	2995	2995	30	63	20	40	447	448	30	438	96	112	87	6	121	634	363	540	1647	62	520	2305	308	626	811	29	422	3705	2167	2614	4963	70	2456
Largest contig	20942544	242116697	242118997	150047534	150059034	244022167	19472412	33257123	57818354	39285483	39432108	33256823	4350229	43348412	34385370	58715182	2086383	31644432	45294002	119335950	87240921	76689546	6275000	60160386	10967386	201093244	133101475	290653057	3386208	157947587	15795377	238232790	119377573	15795375	440955	96964098
Total length	3051512983	3051540883	3051565583	3052571507	3053727507	3051515994	138827978	138832278	138832578	138997478	139181478	138830976	189183877	189217677	189249077	189384786	2315982	189196000	1397987908	1398008408	1398006708	1398316212	8931639	1397565236	2411359965	2411557765	2411695765	2412394151	4419918	2410697553	2849962252	2850142052	2850180452	2850210850	1276000	2848194941
Reference length	3051512984	3051512984	3051512984	3051512984	3051512984	3051512984	138835578	138835578	138835578	138835578	138835578	138835578	189265483	189265483	189265483	189265483	189265483	189265483	1398030142	1398030142	1398030142	1398030142	1398030142	1398030142	2411727275	2411727275	2411727275	2411727275	2411727275	2411727275	2850212336	2850212336	2850212336	2850212336	2850212336	2850212336
GC (%)	40,82	40,82	40,82	40,82	40,82	40,82	36,59	36,59	36,59	36,59	36,59	36,59	37,47	37,47	37,47	37,47	36,74	37,47	43,78	43,78	43,78	43,78	45,15	43,78	41,34	41,34	41,34	41,34	44,04	41,34	41,87	41,87	41,87	41,87	49,15	41,87
Reference GC (%)	40,82	40,82	40,82	40,82	40,82	40,82	36,59	36,59	36,59	36,59	36,59	36,59	37,47	37,47	37,47	37,47	37,47	37,47	43,78	43,78	43,78	43,78	43,78	43,78	41,34	41,34	41,34	41,34	41,34	41,34	41,87	41,87	41,87	41,87	41,87	41,87
N50	10271659	160956530	135901401	5356462	5356462	160955130	8181915	27692926	25189916	692031	692031	27692425	1027457	32534093	19770248	32506930	2086383	25954653	17712856	37463600	37569241	5235352	6275000	21995402	2040522	139005589	62816762	146665606	3386208	60392802	2312466	105534555	42808463	2124833	25000	31712936
NG50	10271659	160956530	135901401	5356462	5356462	160955130	8181915	27692926	25189916	692031	700000	27692425	1027457	32534093	19770248	32506930		25954653	17712856	37463600	37569241	5235352		21995402	2040522	139005589	62816762	146665606		60392802	2312466	105534555	42808463	2124833		31712936
N90	10059689	78909364	61318335	626017	626017	78908864	1649600	23040555	7082805	150000	150000	15776331	206377	2030000	1174759	26806956	2086383	1017489	2011410	20106000	4234899	572314	807426	2953720	573340	103730556	14185007	101321340	61500	13406896	405808	1549434	480422	289676	8000	445100
NG90	10059689	78909364	61318335	633538	634952	78908864	1649600	23040555	7082805	150000	150000	15776331	205772	2030000	1174759	26806956		1017489	2011410	20106000	4234899	572314		2953720	572227	103730556	14185007	101321340		13406896	405808	1549434	479333	289676		443435
auN	10458757,8	157359040,7	141835387,6	30359573,3	30382199,6	160212930,6	8906566	27863064,5	34291431	11548431,4	11616927,2	25201445,9	1394144,9	30367102	20759725	38759977,5	1887281,7	21068893,7	17962701,1	42313118,2	37763300,4	10101407,6	4598443	24187604,2	2429820,2	140428000,7	65802976,8	163742197,7	2611471,1	65231840,5	3042809,3	110209791,8	47037079,4	2831513,3	171730,6	36819682,3
auNG	10458757,8	157360479,4	141837832,4	30370104,6	30404248,4	160213088,6	8906078,4	27862402,2	34290690	11561898,4	11645870	25200610,6	1393543,8	30359431,7	20757925,5	38784409,7	23094,1	21061158,9	17962158,4	42312460,4	37762667,4	10103474,6	29378,2	24179560,7	2429450,2	140418130,6	65802117	163787474,7	4786	65203988,8	3042542,3	110207074,1	47036553,2	2831511,8	76,9	36793621,1
L50	144	8	9	68	68	8	6	3	2	31	31	3	49	3	4	3	1	4	27	14	14	71	1	21	373	8	13	6	1	14	343	10	20	368	5	27
LG50	144	8	9	68	68	8	6	3	2	31	30	3	49	3	4	3		4	27	14	14	71		21	373	8	13	6		14	343	10	20	368		27
L90	264	18	22	737	737	18	20	5	5	209	209	5	207	7	15	5	1	14	110	34	41	394	3	76	1203	16	42	14	8	43	1423	64	408	1728	42	436
LG90	264	18	22	735	734	18	20	5	5	208	207	5	208	7	15	5		14	110	34	41	394		76	1204	16	42	14		43	1423	64	409	1728		440
# misassemblies	0	7	4	2158	2158	3	0	22	10	350	354	1	0	61	62	138	0	32	0	303	23	736	0	124	0	277	176	553	1	193	0	907	119	728	0	468
# misassembled contigs	0	6	4	95	95	3	0	4	5	5	5	1	0	21	26	8	0	19	0	86	15	81	0	81	0	41	62	40	1	90	0	174	53	94	0	341
Misassembled contigs length	0	818909617	432689086	1326760083	1327916083	216833605	0	54179037	111858818	42932427	43097552	338480	0	146826651	160577704	185889554	0	46772892	0	812211929	512516935	151557424	0	259946562	0	2252694469	2055481128	2351881938	3386208	1684323224	0	2643359394	2067759334	32887402	0	674230247
# local misassemblies	0	0	0	7	16	0	0	21	0	19	23	0	1	8	3	14	0	2	1	97	1	25	0	92	0	66	5	126	0	43	0	72	1	93	0	58
# scaffold gap ext. mis.	0	0	0	1	1	0	0	0	0	0	0	0	0	0	0	0	0	0	0	0	0	2	0	0	0	0	0	5	0	0	0	0	0	0	0	0
# scaffold gap loc. mis.	5	2	5	15	16	5	0	28	15	5	4	0	0	289	263	300	0	0	0	83	70	35	0	0	0	1749	1503	1642	0	0	0	1021	972	19	0	0
# possible TEs	0	0	0	0	0	0	0	0	0	0	0	0	0	0	0	0	0	0	0	4	0	0	0	2	0	0	0	2	0	0	0	2	0	2	0	0
# unaligned mis. contigs	0	0	0	0	0	0	0	0	0	0	0	0	0	0	0	0	0	0	0	0	0	0	0	0	0	0	0	0	0	0	0	0	0	0	0	0
Unaligned length	0	762	0	2524434	2538417	0	0	83655	219704	1039818	1039090	0	50794	739624	184649	1317213	0	53614	25808	1220976	250974	856635	0	176137	0	2583942	56965	3522926	0	1113171	2306	1413331	76893	1970484	0	1107373
Genome fraction (%)	100	100	100	99,9	99,9	99,996	100	99,352	99,903	98,967	98,954	99,631	99,972	99,607	99,897	99,263	1,094	99,935	99,997	99,832	99,988	99,897	0,584	99,838	100	99,715	99,995	99,744	0,137	99,626	99,996	99,698	99,995	99,859	0,019	99,63
Duplication ratio	1	1	1	1	1	1	1	1,006	0,999	1,003	1,003	1,003	1	1	1	1	1	1	1	1,001	1	1	1	1,001	1	1,002	1	1,001	1	1,002	1	1,002	1	1,001	1	1,002
# N's per 100 kbp	767,42	768,32	769,13	805	842,6	767,51	0	3,1	3,31	132,02	264,04	2,16	0,42	18,81	34,87	120,13	10621,84	6,84	0,03	2,78	1,37	28,32	8565,06	3,75	0,15	8,48	14,08	46,55	25238,02	1,92	0,09	6,78	7,74	13,68	58150,47	8,73
# mismatches per 100 kbp	0	0	0	0,23	0,23	0	0	0,25	0,05	1,1	1,53	0,1	0	0,25	0,03	0,45	0	0,01	0	0,65	0	0,46	0	0,47	0	0,66	0,02	1,42	0	0,62	0	1,49	0	0,75	0	1,15
# indels per 100 kbp	0	0,01	0,01	0,03	0,03	0	0	0,25	0	0,21	0,24	0,24	0	0,02	0,01	0,04	0	0,15	0	0,07	0	0,03	0	0,07	0	0,21	0	0,19	0	0,27	0	0,12	0	0,05	0	0,13
Largest alignment	20942544	242116697	242118997	82370017	82375017	244022067	19472412	33256670	19472412	2100000	2100000	33256670	4350227	35069494	25211955	31637787	2066383	31644332	45294000	55095275	49239437	34227912	6275000	55195283	10967384	138996307	59989652	62794770	2824270	120367537	15795375	74384506	60340261	15795375	440955	91577661
Total aligned length	3028095214	3028121168	3028147014	3025492924	3025529816	3027985239	138827576	138744240	138607925	137764765	137766237	138758319	189132289	188442485	188998397	187839592	2069982	189126128	1397956100	1396738896	1397714770	1397032123	8166639	1396816339	2411356275	2408648584	2411299121	2407723830	3304418	2407836806	2849953021	2847785584	2849882757	2847824789	534000	2846188786
NA50	10271659	133581757	135238171	2550000	2550000	154341396	8181862	23046581	13127582	400000	400000	27692325	1027455	28847455	8072125	14310062	2066383	23344692	17712854	24686995	29659553	4588998	6275000	21432086	2040520	55405549	18262914	16064812	2824270	35802342	2312464	20877564	15412793	2107820		30053400
NGA50	10271659	133581757	135238171	2550000	2550000	154341396	8181862	23046581	13127582	400000	400000	27692325	1027455	28847455	8072125	14310062		23344692	17712854	24686995	29659553	4625000		21432086	2040520	55405549	18262914	16064812		35802342	2312464	20877564	15412793	2107820		30053400
NA90	10054898	66071906	50222141	325000	325000	78908764	1649600	11191577	4803106	75000	75000	15776231	205770	884713	706013	558400		814468	2011408	2186000	3001396	425000	807426	2612000	573338	12959486	4231384	3623018		7788968	405808	404053	478000	264487		353798
NGA90	10054898	66071906	50222141	325000	325000	78908764	1649600	11191577	4803106	75000	75000	15776231	204329	814464	706013	558400		814468	2011408	2186000	3001396	425000		2612000	572225	12959486	4231384	3623018		7788968	405808	404053	478000	264487		350000
auNA	10331698	132450547,1	131438246,2	6269110,8	6267201,1	153689955,8	8906556,7	23766742,8	12799755,2	497127,4	496176,1	25193688,1	1394084	21788101,8	11877785,4	16260496,2	1843689,5	20235839,2	17962640,5	25672481,5	28125109,5	6251393	4595931,1	22526550,8	2429816,4	60090382,6	21437583,8	20276846,9	1854452,9	39974486,1	3042799,7	22671748	17956240,6	2820608,8	154394,4	34883451,1
auNGA	10331698	132451758	131440511,8	6271285,5	6271749,3	153690107,4	8906069,2	23766177,9	12799478,6	497707,2	497412,3	25192853	1393482,9	21782598,5	11876755,8	16270745,9	22560,6	20228410,2	17962097,8	25672082,4	28124638,1	6252672,2	29362,2	22519059,7	2429446,3	60086159,1	21437303,7	20282453,7	3398,6	39957418,4	3042532,7	22671188,9	17956039,8	2820607,3	69,1	34858760,4
LA50	144	10	9	311	311	8	6	3	5	101	102	3	49	3	6	4	1	4	27	20	18	83	1	23	373	16	42	42	1	23	343	42	55	369		28
LGA50	144	10	9	310	310	8	6	3	5	101	101	3	49	3	6	4		4	27	20	18	82		23	373	16	42	42		23	343	42	55	369		28
LA90	264	22	23	1500	1503	19	20	6	11	397	400	5	207	19	35	29		18	110	67	59	461	3	82	1203	46	139	151		72	1423	546	522	1783		555
LGA90	264	22	23	1497	1497	19	20	6	11	395	396	5	208	20	35	29		18	110	67	59	460		82	1204	46	139	151		72	1423	546	522	1783		560
